# Gut microbiome changes over the course of multiple sclerosis differentially influence autoimmune neuroinflammation

**DOI:** 10.64898/2026.02.23.707375

**Authors:** Amélia Sarmento, Tommy Regen, Daniela Ferro, Ángel Ruiz-Moreno, Cintya González-Torres, Katlynn Carter, Arthi Shanmugavadivu, Ari Waisman, Maria José Sá, Carles Ubeda

**Affiliations:** FP-I3ID, Faculdade de Ciências da Saúde, Universidade Fernando Pessoa, 4200-150 Porto, Portugal; RISE-Health, Universidade Fernando Pessoa, 4200-150 Porto, Portugal; I3S, Instituto de Investigação e Inovação em Saúde, Universidade do Porto, Porto, Portugal; Institute for Molecular Medicine, University Medical Center of the Johannes Gutenberg University Mainz, Mainz, Germany; Research Center for Immunotherapy (FZI), University Medical Center of the Johannes Gutenberg University Mainz, Mainz, Germany; Serviço de Neurologia, Hospital Universitário de São João, Porto, Portugal; Departamento de Neurociências Clínicas e Saúde Mental, Faculdade de Medicina, Universidade do Porto, Porto, Portugal; Fundación para el Fomento de la Investigación Sanitaria y Biomédica de la Comunitat Valenciana - FISABIO, Valencia, Spain; Centers of Biomedical Research Network (CIBER) in Epidemiology and Public Health, Madrid, Spain

## Abstract

Multiple sclerosis (MS) is the leading inflammatory and demyelinating disease of the central nervous system (CNS). MS begins with systemic inflammation and over time is compartmentalized within the CNS. Studies in humans, supported by animal experiments, suggest that the gut microbiome plays an important role in MS development. However, despite the dynamic nature of the disease, little is known on how the microbiome evolves over the course of MS and how these microbiome changes influence immune responses and disease progression. Here, using high-throughput sequencing, we identified distinct gut microbial communities with differential functional potential in MS patients stratified by time since disease onset. Importantly, using a humanized mouse model, we demonstrate that differences in microbial composition significantly impact disease outcomes. Microbiota from more recently diagnosed MS patients induced severe neuroimmune disease in mice, whereas microbiota from long-term MS patients and healthy individuals elicited only mild disease. Accordingly, we found that microbiota from earlier diagnosed MS patients exhibit a higher inflammatory potential. This was characterized by a reduced capacity to induce regulatory T cells in mice and an increased induction of pro-inflammatory cytokines in human peripheral blood mononuclear cells. Together, our results suggest that the ability of the gut microbiome to promote systemic inflammation and trigger MS pathology shifts over the course of the disease and is primarily critical during its early stages. These findings indicate that a limited therapeutic window should be considered when designing microbiome-based interventions for MS.
