## Supplementary material for "Gut microbiome changes over the course of multiple sclerosis differentially influence autoimmune neuroinflammation": Suppl. Table 2

### Sheet: MS.vs.Controls
Phylotype description	log2FC (a)	p.value
p__Lentisphaerae;c__Lentisphaeria;o__Victivallales;f__Victivallaceae;g__Victivallis	2.37547	0.000365575
p__Lentisphaerae;c__Lentisphaeria;o__Victivallales;f__Victivallaceae	2.76239	0.00011726
p__Lentisphaerae;c__Lentisphaeria;o__Victivallales	3.25225	0.000359665
p__Lentisphaerae;c__Lentisphaeria	3.24985	0.00041362
p__Lentisphaerae	3.09622	0.000120455
p__Firmicutes;c__Clostridia;o__Clostridiales;f__Ruminococcaceae;g__Oscillospira	-1.10014	0.0203352
p__Firmicutes;c__Clostridia;o__Clostridiales;f__Peptostreptococcaceae	-0.799946	0.0038797
p__Firmicutes;c__Clostridia;o__Clostridiales;f__Clostridiaceae_1;g__Clostridium_sensu_stricto_1	-1.87376	0.000937101
p__Firmicutes;c__Clostridia;o__Clostridiales;f__Clostridiaceae_1	-1.86611	0.000735198
p__Actinobacteria;c__Coriobacteriia;o__Coriobacteriales;f__Eggerthellaceae;g__DNF00809	0.605446	0.0419314
p__Firmicutes;c__Clostridia;o__Clostridiales;f__Ruminococcaceae;g__Faecalibacterium;]ASV__9	-0.62017	0.0107876
p__Bacteroidetes;c__Bacteroidia;o__Bacteroidales;f__Rikenellaceae;g__Alistipes;ASV__77	2.57192	0.00221626
p__Firmicutes;c__Clostridia;o__Clostridiales;f__Lachnospiraceae;g__NA;s__NA__ASV__712	-1.15618	0.00238319
p__Firmicutes;c__Clostridia;o__Clostridiales;f__Ruminococcaceae;g__Ruminococcaceae_UCG-002;ASV__71	-0.980849	0.0159106
p__Firmicutes;c__Clostridia;o__Clostridiales;f__Clostridiaceae_1;g__Clostridium_sensu_stricto_1;ASV__66	-2.12736	0.000369417
p__Firmicutes;c__Clostridia;o__Clostridiales;f__Ruminococcaceae;g__Subdoligranulum;ASV__160	-1.71393	0.00101343
(a) positive means higher in MS

### Sheet: short-MS.vs.Controls
Phylotype description	log2FC (a)	p.value
p__Firmicutes;c__Clostridia;o__Clostridiales;f__Christensenellaceae;g__Christensenellaceae_R-7_group;ASV__1153	1.19418	0.00695254
p__Lentisphaerae;c__Lentisphaeria;o__Victivallales;f__Victivallaceae;g__Victivallis;ASV__754	3.29048	0.000108748
p__Firmicutes;c__Clostridia;o__Clostridiales;f__Ruminococcaceae;g__NA;ASV__988	2.5178	0.00138468
p__Actinobacteria;c__Coriobacteriia;o__Coriobacteriales;f__Eggerthellaceae	0.84431	0.0124243
p__Actinobacteria;c__Coriobacteriia;o__Coriobacteriales;f__Eggerthellaceae;g__DNF00809	1.20901	3.11865e-05
p__Bacteroidetes;c__Bacteroidia;o__Bacteroidales;f__Marinifilaceae	1.092	0.0381544
p__Bacteroidetes;c__Bacteroidia;o__Bacteroidales;f__Rikenellaceae	0.774095	0.0140344
p__Firmicutes;c__Clostridia;o__Clostridiales;f__Christensenellaceae	1.48169	6.44827e-06
p__Firmicutes;c__Clostridia;o__Clostridiales;f__Clostridiales_vadinBB60_group	2.53177	0.00733488
p__Firmicutes;c__Clostridia;o__Clostridiales;f__Family_XIII	0.794056	0.0012406
p__Firmicutes;c__Clostridia;o__Clostridiales;f__Family_XIII;g__Family_XIII_AD3011_group	0.820675	0.000699992
p__Firmicutes;c__Clostridia;o__Clostridiales;f__Lachnospiraceae;g__Hungatella	2.94672	0.0101133
p__Firmicutes;c__Clostridia;o__Clostridiales;f__Lachnospiraceae;g__Lachnospiraceae_NK4B4_group	2.88176	0.000956837
p__Firmicutes;c__Clostridia;o__Clostridiales;f__Ruminococcaceae;g__Hydrogenoanaerobacterium	2.24637	0.00996735
p__Lentisphaerae	3.38905	2.96493e-06
p__Lentisphaerae;c__Lentisphaeria	3.43892	1.31018e-05
p__Lentisphaerae;c__Lentisphaeria;o__Victivallales	3.44715	1.06671e-05
p__Lentisphaerae;c__Lentisphaeria;o__Victivallales;f__Victivallaceae	2.79855	7.38542e-07
p__Lentisphaerae;c__Lentisphaeria;o__Victivallales;f__Victivallaceae;g__Victivallis	2.57907	1.16831e-06
p__Proteobacteria;c__Deltaproteobacteria	1.4809	6.97921e-05
p__Proteobacteria;c__Deltaproteobacteria;o__Desulfovibrionales	1.4811	4.47379e-05
p__Proteobacteria;c__Deltaproteobacteria;o__Desulfovibrionales;f__Desulfovibrionaceae	1.48112	2.03784e-05
p__Proteobacteria;c__Deltaproteobacteria;o__Desulfovibrionales;f__Desulfovibrionaceae;g__Desulfovibrio	1.90295	0.0118072
p__Verrucomicrobia;c__Verrucomicrobiae;o__Opitutales	1.42575	0.0145805
(a) positive means higher in short-MS

### Sheet: long-MS.vs.Controls
Phylotype description	log2FC (a)	p.value
p__Firmicutes;c__Clostridia;o__Clostridiales;f__Lachnospiraceae;g__NA;ASV__251	-0.614928	0.00971882
p__Firmicutes;c__Clostridia;o__Clostridiales;f__Lachnospiraceae;g__Agathobacter;ASV__4	-0.341512	0.021764
p__Firmicutes;c__Clostridia;o__Clostridiales;f__Clostridiaceae_1;g__Clostridium_sensu_stricto_1;ASV__66	-2.50188	0.000965242
p__Firmicutes;c__Clostridia;o__Clostridiales;f__Lachnospiraceae;g__NA;ASV__712	-1.81141	3.47536e-05
p__Firmicutes;c__Clostridia;o__Clostridiales;f__Ruminococcaceae;g__Faecalibacterium;ASV__9	-0.994255	0.0276893
p__Actinobacteria;c__Coriobacteriia;o__Coriobacteriales;f__Eggerthellaceae;g__Gordonibacter	1.83706	0.00564855
p__Bacteroidetes;c__Bacteroidia;o__Bacteroidales;f__Prevotellaceae;g__Prevotella_9	-2.21527	0.00943086
p__Euryarchaeota	-1.52664	0.000540053
p__Euryarchaeota;c__Methanobacteria	-1.66539	0.00369125
p__Euryarchaeota;c__Methanobacteria;o__Methanobacteriales	-1.66539	0.00328862
p__Euryarchaeota;c__Methanobacteria;o__Methanobacteriales;f__Methanobacteriaceae	-1.66544	0.00328889
p__Firmicutes;c__Clostridia;o__Clostridiales;f__Clostridiaceae_1	-2.15203	0.00177754
p__Firmicutes;c__Clostridia;o__Clostridiales;f__Peptostreptococcaceae	-1.1933	0.00910432
p__Firmicutes;c__Clostridia;o__Clostridiales;f__Peptostreptococcaceae;g__Romboutsia	-1.08272	0.0135314
p__Firmicutes;c__Clostridia;o__Clostridiales;f__Ruminococcaceae;g__Ruminococcaceae_NK4A214_group	-0.589516	0.00727137
p__Lentisphaerae;c__Lentisphaeria	3.08055	0.0418725
(a) positive means higher in long-MS

### Sheet: short-MS.vs.long-MS
Phylotype description	log2FC (a)	p.value
k__Archaea;p__Euryarchaeota;c__Methanobacteria;o__Methanobacteriales;f__Methanobacteriaceae;g__Methanobrevibacter;ASV_58	2.58954	0.00159039
p__Actinobacteria;c__Coriobacteriia;o__Coriobacteriales;f__Eggerthellaceae;g__Senegalimassilia;ASV_108	2.00283	9.44191e-05
p__Actinobacteria;c__Coriobacteriia;o__Coriobacteriales;f__Eggerthellaceae;g__Eggerthella;ASV_395	-2.793	0.0120102
p__Actinobacteria;c__Coriobacteriia;o__Coriobacteriales;f__Eggerthellaceae;g__Senegalimassilia	1.06729	0.00707159
p__Bacteroidetes;c__Bacteroidia;o__Bacteroidales;f__Barnesiellaceae;g__Coprobacter;ASV_579	1.90281	0.0350431
p__Bacteroidetes;c__Bacteroidia;o__Bacteroidales;f__Rikenellaceae;g__Alistipes;ASV_234	1.91755	0.004446
p__Bacteroidetes;c__Bacteroidia;o__Bacteroidales;f__Tannerellaceae;g__Parabacteroides;ASV_274	3.4738	0.00962626
p__Euryarchaeota;c__Methanobacteria;o__Methanobacteriales;f__Methanobacteriaceae;g__Methanobrevibacter	2.58715	0.000685004
p__Euryarchaeota;c__Methanobacteria;o__Methanobacteriales;f__Methanobacteriaceae	2.64935	0.000147159
p__Euryarchaeota;c__Methanobacteria;o__Methanobacteriales	2.64935	0.000238673
p__Euryarchaeota;c__Methanobacteria	2.64867	0.000196975
p__Euryarchaeota	2.5035	4.29018e-05
p__Firmicutes;c__Bacilli;o__Lactobacillales;f__Streptococcaceae;g__Streptococcus;ASV_292	-4.58905	0.000699404
p__Firmicutes;c__Clostridia;o__Clostridiales;f__Christensenellaceae;g__Christensenellaceae_R-7_group;ASV_86	2.96582	0.00817689
p__Firmicutes;c__Clostridia;o__Clostridiales;f__Christensenellaceae;g__Christensenellaceae_R-7_group;ASV_88	1.99452	7.29772e-05
p__Firmicutes;c__Clostridia;o__Clostridiales;f__Christensenellaceae;g__Christensenellaceae_R-7_group;ASV_94	2.23669	0.000407982
p__Firmicutes;c__Clostridia;o__Clostridiales;f__Christensenellaceae;g__Christensenellaceae_R-7_group;ASV_96	4.09757	0.00140462
p__Firmicutes;c__Clostridia;o__Clostridiales;f__Christensenellaceae	1.63717	0.000149593
p__Firmicutes;c__Clostridia;o__Clostridiales;f__Clostridiales_vadinBB60_group;g__NA;ASV_1140	3.0537	0.00209569
p__Firmicutes;c__Clostridia;o__Clostridiales;f__Lachnospiraceae;g__Sellimonas	-6.25645	0.0014798
p__Firmicutes;c__Clostridia;o__Clostridiales;f__Lachnospiraceae;g__Lachnospiraceae_FCS020_group	1.07551	0.00802902
p__Firmicutes;c__Clostridia;o__Clostridiales;f__Lachnospiraceae;g__Lachnospiraceae_NK4B4_group	5.54678	0.000213379
p__Firmicutes;c__Clostridia;o__Clostridiales;f__Ruminococcaceae;g__GCA-900066225;ASV_1087	4.09854	0.00122206
p__Firmicutes;c__Clostridia;o__Clostridiales;f__Ruminococcaceae;g__Flavonifractor;ASV_1186	4.79653	0.000743587
p__Firmicutes;c__Clostridia;o__Clostridiales;f__Ruminococcaceae;g__Ruminococcaceae_UCG-010;ASV_240	3.88642	0.00155225
p__Firmicutes;c__Clostridia;o__Clostridiales;f__Ruminococcaceae;g__Intestinimonas;ASV_338	-1.94328	0.012907
p__Firmicutes;c__Clostridia;o__Clostridiales;f__Ruminococcaceae;g__NA;ASV_988	3.17914	0.000413546
p__Proteobacteria;c__Deltaproteobacteria;o__Desulfovibrionales;f__Desulfovibrionaceae	1.32207	0.00238245
p__Proteobacteria;c__Deltaproteobacteria;o__Desulfovibrionales	1.32207	0.00367901
p__Proteobacteria;c__Deltaproteobacteria	1.3219	0.00339427
p__Tenericutes;c__Mollicutes;o__Mollicutes_RF39	3.1015	0.000277733
p__Tenericutes;c__Mollicutes	0.6835	0.034731
p__Tenericutes	0.672332	0.0207255
p__Verrucomicrobia;c__Verrucomicrobiae;o__Opitutales	-0.584691	0.0272898
(a) positive means higher in short-MS
