## Supplementary material for "Gut microbiome changes over the course of multiple sclerosis differentially influence autoimmune neuroinflammation": Suppl. Table 3

### Sheet: Suppl.Table.3
Variable	p.value	test	type	groups
Age	0.0003	T-test	numerical	NA
EDSS	0.0085	Mann-Whitney	numerical	NA
MSSS	0.938	T-test	numerical	NA
VitD levels	0.999	Mann-Whitney	numerical	NA
VitD supplementation	1	Fisher test	categorical	yes/no
VitD status	0.338	Chi-Square test	categorical	Normal,Subnormal,Deficiency
Depression	0.015	Fisher test	categorical	yes/no
First relapse type	0.846	Chi-Square test	categorical	Brainstem, Spinal Cord, Supratentorial, Visual
Physical exercise	0.521	Fisher test	categorical	yes/no
Gender	0.734	Fisher test	categorical	male/female
